# Click-qPCR: an ultra-simple tool for interactive qPCR data analysis

**DOI:** 10.1101/2025.05.29.656779

**Authors:** Azusa Kubota, Atsushi Tajima

**Affiliations:** Department of Bioinformatics and Genomics, Graduate School of Advanced Preventive Medical Sciences, Kanazawa University, Kanazawa, Japan

**Keywords:** Quantitative real-time PCR (qPCR), Gene expression analysis, Copy number variation analysis, Bioinformatics, Shiny web application

## Abstract

Real-time quantitative PCR (qPCR) is a pivotal technique for analyzing gene expression and DNA copy number variation. However, the limited availability of easy-to-use software tools remains a significant challenge for experimental biologists without programming expertise. To address this issue, we developed Click-qPCR, a user-friendly, web-based Shiny application that requires no local installation. Click-qPCR streamlines ΔCq and ΔΔCq calculations using user-uploaded CSV data files. The application allows users to dynamically select genes and groups, and to perform Welch’s *t*-tests for pairwise comparisons and one-way ANOVA with Dunnett’s post-hoc test for multi-group comparisons. Results are immediately visualized as interactive bar plots (mean ± SD with individual data points) and can be downloaded as publication-quality images, along with statistical summaries. Click-qPCR enables researchers to efficiently process, interpret, and visualize their qPCR data regardless of programming experience, thereby accelerating data processing and improving the accessibility of routine analysis. The Shiny application of Click-qPCR is freely available at https://kubo-azu.shinyapps.io/Click-qPCR/. The source code and user guide for Click-qPCR are openly available on GitHub at https://github.com/kubo-azu/Click-qPCR.
