## Supplementary material for "Click-qPCR: an ultra-simple tool for interactive qPCR data analysis": Template CSV file for Click-qPCR

sample	group	gene	Cq
Mouse_1	Control	Gapdh	20.01
Mouse_1	Control	Actb	20.21
Mouse_1	Control	Hoge	25.12
Mouse_1	Control	Fuga	27.34
Mouse_2	Control	Gapdh	20.55
Mouse_2	Control	Actb	20.25
Mouse_2	Control	Hoge	25.89
Mouse_2	Control	Fuga	28.02
Mouse_3	Control	Gapdh	20.18
Mouse_3	Control	Actb	20.28
Mouse_3	Control	Hoge	25.21
Mouse_3	Control	Fuga	27.45
Mouse_4	Control	Gapdh	20.33
Mouse_4	Control	Actb	20.13
Mouse_4	Control	Hoge	25.56
Mouse_4	Control	Fuga	27.88
Mouse_5	Treatment_X	Gapdh	19.98
Mouse_5	Treatment_X	Actb	20.28
Mouse_5	Treatment_X	Hoge	26.45
Mouse_5	Treatment_X	Fuga	28.91
Mouse_6	Treatment_X	Gapdh	20.21
Mouse_6	Treatment_X	Actb	20.31
Mouse_6	Treatment_X	Hoge	27.32
Mouse_6	Treatment_X	Fuga	29.99
Mouse_7	Treatment_X	Gapdh	20.55
Mouse_7	Treatment_X	Actb	20.15
Mouse_7	Treatment_X	Hoge	26.68
Mouse_7	Treatment_X	Fuga	29.14
Mouse_8	Treatment_X	Gapdh	20.32
Mouse_8	Treatment_X	Actb	20.22
Mouse_8	Treatment_X	Hoge	27.05
Mouse_8	Treatment_X	Fuga	29.7
Mouse_9	Treatment_Y	Gapdh	20.67
Mouse_9	Treatment_Y	Actb	20.42
Mouse_9	Treatment_Y	Hoge	24.11
Mouse_9	Treatment_Y	Fuga	26.33
Mouse_10	Treatment_Y	Gapdh	20.15
Mouse_10	Treatment_Y	Actb	20.3
Mouse_10	Treatment_Y	Hoge	23.88
Mouse_10	Treatment_Y	Fuga	25.99
Mouse_11	Treatment_Y	Gapdh	20.33
Mouse_11	Treatment_Y	Actb	20.23
Mouse_11	Treatment_Y	Hoge	24.25
Mouse_11	Treatment_Y	Fuga	26.56
Mouse_12	Treatment_Y	Gapdh	20.81
Mouse_12	Treatment_Y	Actb	20.86
Mouse_12	Treatment_Y	Hoge	24.5
Mouse_12	Treatment_Y	Fuga	26.9
Mouse_13	Treatment_Z	Gapdh	20.18
Mouse_13	Treatment_Z	Actb	20.38
Mouse_13	Treatment_Z	Hoge	27.59
Mouse_13	Treatment_Z	Fuga	29.92
Mouse_14	Treatment_Z	Gapdh	20.72
Mouse_14	Treatment_Z	Actb	20.42
Mouse_14	Treatment_Z	Hoge	28.45
Mouse_14	Treatment_Z	Fuga	30.86
Mouse_15	Treatment_Z	Gapdh	19.95
Mouse_15	Treatment_Z	Actb	20.05
Mouse_15	Treatment_Z	Hoge	27.89
Mouse_15	Treatment_Z	Fuga	30.14
Mouse_16	Treatment_Z	Gapdh	20.54
Mouse_16	Treatment_Z	Actb	20.39
Mouse_16	Treatment_Z	Hoge	28.63
Mouse_16	Treatment_Z	Fuga	30.91
